# Divergence of root system traits in soybean between breeding and diversity lines

**DOI:** 10.1101/2025.05.05.651701

**Authors:** Sujata Bogati, Joshua Carpenter, Jinha Jung, Sam Schafer, Jairam Danao, Ellen Woods, Qijian Song, Michael Kantar, Jianxin Ma, Diane R. Wang

## Abstract

Roots are critical for supporting basic plant functions such as anchoring in various substrates, uptake of water and nutrients, and hosting symbiotic relationships. In crops, indirect changes to root system architecture (RSA) have occurred largely as a result of selection for yield or other related aboveground traits. In cultivated soybean (*Glycine max*), evidence of changes to RSA resulting from breeding for crop performance has been inconsistent, with some studies supporting an overall decrease in performance-related trait values, such as root length and density, and other work showing the opposite. The current study sets out to ask whether there is any systematic differentiation in RSA between a set of elite breeding lines (n=8) of soybean developed for the Midwest United States and a group of biogeographically diverse landraces from the USDA Soybean Germplasm Collection (n=16. Groups are compared across three distinct developmental stages (V2–V6, V7–R2, R3–R7) and two contrasting soil environments. In total, 432 root systems were phenotyped for 12 structural traits derived from 2D images along with root and shoot biomass. A new 3D root modeling approach leveraging photogrammetry-derived pointclouds is additionally tested on a subset of 30 contrasting root systems. Results indicate that the diversity lines had smaller root systems overall but greater phenotypic plasticity in response to soil environment as compared to breeding lines. Additionally, the study finds evidence for trade-offs between above-ground and below-ground trait plasticity.

**Core ideas:**

- Previous work suggests crop root system architecture (RSA) has changed as a result of indirect selection
- This study compares RSA in elite breeding lines with that of diverse landraces in cultivated soybean
- A total of 432 root systems are analyzed across 24 genotypes, two soil environments and three developmental stages
- Findings show diversity lines have smaller root systems but greater plasticity in response to soil environment
