## Supplementary material for "Divergence of root system traits in soybean between breeding and diversity lines": Supplimental Tables

### Sheet: Table_S1
Table S1. Germplasm information. Source, origin, and common name for Diversity Lines from the USDA Soybeam Germplasm Collection. For the Breeding Lines, information on the originating breeding program are summarized.
PI number	Genotype Group	Genotype code	Origin​	Name​
PI507480​	Diversity Line	G14	Japan​	​
PI594451​	Diversity Line	G10	China, Sichuan Sheng​	Liu yue bao​
PI594301​	Diversity Line	G1	Japan​	Toyomusume​
PI603426G​	Diversity Line	G16	China​	Ben di yuan huang dou​
PI84631​	Diversity Line	G21	Korea, South, Kyonggi​	S-56​
PI407708A​	Diversity Line	G5	China, Heilongjiang sheng​	Feng shou No. 10​
PI548362​	Diversity Line	G18	United States, Illinois​	Lincoln​
PI639528B​	Diversity Line	G7	Russian Federation, Primorye​	VIR 233​
PI561389B​	Diversity Line	G2	Japan​	Okura Natto​
PI605765B​	Diversity Line	G13	Vietnam, Tuyen Quang​	Ninh minh​
PI567780B​	Diversity Line	G8	China, Jiangsu Sheng​	Tong shan zheng ji dou​
PI378684A​	Diversity Line	G23	Japan, Saitama​	​
PI154189​	Diversity Line	G24	Netherlands​	No. 57​
PI437505​	Diversity Line	G6	Russian Federation, Primorye​	VIR 3853​
PI506942​	Diversity Line	G11	Japan​	Koushurei 235​
PI567408​	Diversity Line	G12	China, Shaanxi sheng​	Xiao jin Huang​
NA	Breeding Line	G22	Missouri​
NA	Breeding Line	G19	Ohio​
NA	Breeding Line	G17	Indiana​
NA	Breeding Line	G20	Indiana​
NA	Breeding Line	G9	Iowa​
NA	Breeding Line	G4	Illinois​
NA	Breeding Line	G15	Michigan​
NA	Breeding Line	G3	Missouri​
Note: Original names for breeder lines are not shown

### Sheet: Table_S2
Table S3. Summary of linear model results. Significance of genotype, environment, and their interaction resulting from linear models (Equation 2) fit for each of the 14 root traits along with shoot biomass. Significance levels: '***': p <0.001, '**': p <0.01, '*': p < 0.05, '.': p < 0.1, 'ns': not significant.​
Trait	Timepoint	G	E	G x E​
Average root angle​	1​	ns ​	ns​	ns​
	2​	ns​	ns​	ns​
	3​	ns ​	ns​	ns ​
Average root diameter ​	1 ​	ns ​	** ​	ns ​
	2​	*​	ns​	.​
	3​	*​	*​	*​
Forks ​	1 ​	* **​	ns ​	ns ​
	2 ​	ns ​	ns ​	ns ​
	3 ​	* ​	***​	***​
Maximum lateral branch length​	1 ​	* ​	ns ​	ns ​
	2 ​	* ​	ns ​	* ​
	3 ​	* ​	ns ​	.​
Maximum tap root diameter ​	1 ​	* **​	ns ​	* ​
	2 ​	* **​	.​	***​
	3 ​	* **​	.​	**​
Nodules number ​	1 ​	ns​	ns ​	* ​
	2 ​	* ​	ns ​	* ​
	3 ​	.​	ns ​	* ​
Root biomass ​	1 ​	* **​	ns ​	* ​
	2 ​	* ​	ns ​	* *​
	3 ​	**​	.​	.​
Root spread ​	1 ​	ns​	ns ​	ns ​
	2 ​	***​	.​	*​
	3 ​	*​	ns​	.​
Root volume ​	1 ​	* ​	ns ​	ns​
	2 ​	***​	ns​	. ​
	3 ​	***​	ns​	*​
Shoot biomass ​	1 ​	* **​	***​	ns​
	2 ​	**​	ns​	*​
	3 ​	* *​	ns ​	* ​
Surface area​	1​	**​	.​	ns​
	2​	*​	ns​	ns​
	3​	*​	ns​	*​
Tap root length ​	1 ​	* **​	* ​	* **​
	2 ​	* **​	***​	* ​
	3 ​	* ​	ns ​	ns​
Tips ​	1 ​	ns​	ns ​	*​
	2 ​	* ​	ns ​	ns​
	3 ​	* ​	.​	.​
Total root length ​	1​	.​	ns​	ns​
	2​	*​	ns​	ns​
	3​	*​	*​	*​

### Sheet: Table_S3
Table S4. Trait broad- and narrow-sense heritabilities averaged across timepoints and environments
Trait	Broad-sense	Narrow-sense
Average root angles	0.0833333	0.04
Average root diameter	0.113333	0.0566667
Forks	0.136667	0.0733333
Max lateral branch length	0.223333	0.126667
Max tap root diameter	0.373333	0.206667
Nodule number	0.21	0.116667
Root biomass	0.14	0.08
Root spread	0.05	0.0233333
Root volume	0.206667	0.12
Shoot biomass	0.586667	0.236667
Surface area	0.2	0.116667
Tap root length	0	0
Tips	0.0866667	0.0466667
Total root length	0.0966667	0.05

### Sheet: to_delete_later
Trait	Timepoint	G	E	G x E​			Trait	Timepoint	G	E	G x E​			G x E effect				All effects
Average root angle​	1​	*​	ns​	ns​			Average root angle​	3​	*​	ns​	*​			Timepoint	number_of_traits	significance		Timepoint	number_of_traits	significance	effects
	2​	ns​	ns​	ns​			Average root diameter ​	3​	*​	*​	*​			TP1	5	*		TP1	5	*	G x E effect
	3​	*​	ns​	*​			Average root diameter ​	2​	*​	ns​	.​			TP1	1	***​		TP1	1	***	G x E effect
Average root diameter ​	1 ​	ns ​	** ​	ns ​			Forks ​	3 ​	* ​	***​	***​			TP2	5	*		TP2	5	*	G x E effect
	2​	*​	ns​	.​			Maximum lateral branch length​	2 ​	* ​	ns ​	* ​			TP2	1	**		TP2	1	**	G x E effect
	3​	*​	*​	*​			Maximum lateral branch length​	3 ​	* ​	ns ​	.​			TP2	1	***​		TP2	1	***	G x E effect
Forks ​	1 ​	* **​	ns ​	ns ​			Maximum tap root diameter ​	1 ​	***​	ns ​	* ​			TP2	2	.		TP2	2	.	G x E effect
	2 ​	ns ​	ns ​	ns ​			Maximum tap root diameter ​	3 ​	***​	.​	**​			TP3	7	*		TP3	7	*	G x E effect
	3 ​	* ​	***​	***​			Maximum tap root diameter ​	2 ​	***​	.​	***​			TP3	1	**		TP3	1	**	G x E effect
Maximum lateral branch length​	1 ​	* ​	ns ​	ns ​			Nodules number ​	2 ​	* ​	ns ​	* ​			TP3	1	***​		TP3	1	***	G x E effect
	2 ​	* ​	ns ​	* ​			Nodules number ​	3 ​	.​	ns ​	* ​			TP3	4	.		TP3	4	.	G x E effect
	3 ​	* ​	ns ​	.​			Nodules number ​	1 ​	ns​	ns ​	* ​							TP1	3	*	G main effect only
Maximum tap root diameter ​	1 ​	* **​	ns ​	* ​			Root biomass ​	1 ​	***​	ns ​	* ​			G main effect only				TP1	1	**	G main effect only
	2 ​	* **​	.​	***​			Root biomass ​	2 ​	* ​	ns ​	**​			Timepoint	number_of_traits	significance		TP1	1	***	G main effect only
	3 ​	* **​	.​	**​			Root biomass ​	3 ​	**​	.​	.​			TP1	3	*		TP1	1	.	G main effect only
Nodules number ​	1 ​	ns​	ns ​	* ​			Root spread ​	1 ​	ns​	ns ​	*			TP1	1	**		TP2	4	*	G main effect only
	2 ​	* ​	ns ​	* ​			Root spread ​	2 ​	***​	.​	*​			TP1	1	***		TP3	2	*	G main effect only
	3 ​	.​	ns ​	* ​			Root spread ​	3 ​	*​	ns​	.​			TP1	1	.		TP1	1	**	E main effect only
Root biomass ​	1 ​	* **​	ns ​	* ​			Root volume ​	3 ​	***​	ns​	*​			TP2	4	*		TP1	1	***	G and E main effects only
	2 ​	* ​	ns ​	* *​			Root volume ​	2 ​	***​	ns​	. ​			TP3	2	*		TP1	1	.	G and E main effects only
	3 ​	**​	.​	.​			Shoot biomass ​	3 ​	**​	ns ​	* ​
Root spread ​	1 ​	ns​	ns ​	*.​			Shoot biomass ​	2 ​	**​	ns​	*​			E main effect only
	2 ​	***​	.​	*​			Surface area​	3​	*​	ns​	*​			Timepoint	number_of_traits	significance
	3 ​	*​	ns​	.​			Tap root length ​	2 ​	***​	***​	* ​			TP1	1	**
Root volume ​	1 ​	* ​	ns ​	ns​			Tap root length ​	1 ​	***​	* ​	***​
	2 ​	***​	ns​	. ​			Tips ​	1 ​	ns​	ns ​	*​			G and E main effects only
	3 ​	***​	ns​	*​			Tips ​	3 ​	* ​	.​	.​			Timepoint	number_of_traits	significance
Shoot biomass ​	1 ​	* **​	***​	ns​			Total root length ​	3​	*​	*​	*​			TP1	1	***
	2 ​	**​	ns​	*​										TP1	1	.
	3 ​	* *​	ns ​	* ​
Surface area​	1​	**​	.​	ns​			Average root diameter ​	1 ​	ns ​	** ​	ns ​	E only
	2​	*​	ns​	ns​
	3​	*​	ns​	*​			Shoot biomass ​	1 ​	***​	***​	ns​	G and E main only
Tap root length ​	1 ​	* **​	* ​	* **​			Surface area​	1​	**​	.​	ns​
	2 ​	* **​	***​	* ​
	3 ​	* ​	ns ​	ns​			Maximum lateral branch length​	1 ​	* ​	ns ​	ns ​	G main only
Tips ​	1 ​	ns​	ns ​	*​			Root volume ​	1 ​	* ​	ns ​	ns​
	2 ​	* ​	ns ​	ns​			Forks ​	1 ​	***​	ns ​	ns ​
	3 ​	* ​	.​	.​			Average root angle​	1​	*​	ns​	ns​
Total root length ​	1​	.​	ns​	ns​			Projected area​	1​	**​	ns​	ns​
	2​	*​	ns​	ns​			Total root length ​	1​	.​	ns​	ns​
	3​	*​	*​	*​			Tips ​	2 ​	* ​	ns ​	ns​
							Projected area​	2​	*​	ns​	ns​
							Surface area​	2​	*​	ns​	ns​
							Total root length ​	2​	*​	ns​	ns​
							Tap root length ​	3 ​	* ​	ns ​	ns​
							Projected area​	3​	*​	ns​	ns​
							Forks ​	2 ​	ns ​	ns ​	ns ​
							Average root angle​	2​	ns​	ns​	ns​
